# Mixing selects for predation resistance in lab-evolved communities of bacterial prey and social predator *Myxococcus xanthus*

**DOI:** 10.1101/2023.03.21.533597

**Authors:** Saheli Saha, Bhoomika Bhat, Jessica Mellicent Laloo, Akshit Goyal, Samay Pande

## Abstract

Population mixing, and transmission modes strongly influence social interactions. However, the impact of repeated mixing on the evolutionary dynamics of microbial predator-prey interactions remains underexplored^1,2^. Hence, we conducted a laboratory evolution experiment with bacterial predator-prey communities under two transfer regimens: repeated mixing (horizontal transfer) versus no mixing (vertical transfer). For this, *Myxococcus xanthus* served as the generalist predator^3,4^ and *Escherichia* coli as prey. We show that prey populations from vertical regimen were less resistant to predation than the ones from horizontal regimen. This was because prey isolates in the vertical treatment showed varying resistance levels relative to ancestors, while those in the horizontal treatment demonstrated less variation. Moreover, analysis of prey populations over evolutionary time revealed that the populations from horizontal treatment showed increasing levels of resistance to predation over time, whereas the ones from vertical treatment did not show similar trend. The differences in the outcomes of the two treatments was because the variants better at intraspecies competition, can only be maintained in the vertical treatment, whereas in horizontal treatment the benefits of superior intraspecies competitive fitness are nullified because of population mixing, as predicted by mathematical modeling approach. These predictions were empirically confirmed. Moreover, contrary to our expectations, predatory efficiency of evolved *M. xanthus* isolates was either the same or lesser than the ancestor. Together, we demonstrate that mixing affects the evolution of prey bacteria but has little effect on the hunting ability of the social predator *M. xanthus*.
