## Supplementary material for "Mixing selects for predation resistance in lab-evolved communities of bacterial prey and social predator *Myxococcus xanthus*": E coli Genomics

### Sheet: Sheet1
Mutations present in E. coli genomes
Vertically coevolved E. coli clones
			Population identity	1				2				3				4
			Clone ID	V1**	V2*	V9**	V10*	V3*	V4**	V11*	V12**	V5***	V6***	V13***	V14**	V7*	V8***	V15*	V16***
Position	Gene	Predicted function	Mutation
458790	clpX → / → lon	ATP‑dependent Clp protease ATP‑binding subunit ClpX/Lon protease	IS186 (–) +6 bp :: Δ1 bp								1
575786	nmpC ←	putative outer membrane porin NmpC	Δ1,027 bp													1	1		1
676307	[ybeQ]–gltI	[ybeQ], ybeR, djlB, ybeT, ybeU, djlC, hscC, rihA, gltL, gltK, gltJ, sroC, gltI	Δ11,544 bp														1
639191	ahpC →		C→T							1
1109371	opgG →	osmoregulated periplasmic glucans biosynthesis protein G	IS5 (+) +4 bp												1
1306175	oppF →	murein tripeptide ABC transporter/oligopeptide ABC transporter ATP binding subunit OppF	C→T	1	1	1	1	-
1303050	oppB →	murein tripeptide ABC transporter/oligopeptide ABC transporter inner membrane subunit OppB	IS1 (–) +8 bp								1
1303006	oppB →	murein tripeptide ABC transporter/oligopeptide ABC transporter inner membrane subunit OppB	IS1 (–) +9 bp	_				1	1	1
1302933	oppB →	murein tripeptide ABC transporter/oligopeptide ABC transporter inner membrane subunit OppB	IS1 (+) +8 bp									1	1	1	1			1
1303519	oppB →	murein tripeptide ABC transporter/oligopeptide ABC transporter inner membrane subunit OppB	IS1 (+) +9 bp													1	1		1
1397239	ynaJ–[zntB]	ynaJ, uspE, fnr, ogt, abgT, abgB, abgA, abgR, mcaS, smrA, dgcM, ynaN, [zntB]	Δ11,407 bp													1
1972648	tar ←	methyl‑accepting chemotaxis protein Tar	A→G							1
2023661	fliR →	flagellar biosynthesis protein FliR	IS1 (–) +9 bp									1	1	1
2023698	fliR → / → rcsA	flagellar biosynthesis protein FliR/DNA‑binding transcriptional activator RcsA	IS5 (–) +4 bp														1		1
2318813	rcsC ←	histidine kinase RcsC	T→C						1
2330974	yfaQ ← / ← yfaT	tandem DUF2300 domain‑containing protein YfaQ/DUF1175 domain‑containing protein YfaT	G→A						1
2582951	nudK ←	GDP‑mannose hydrolase	C→T						1
3815859	[rph]	[rph]	Δ82 bp					1		1		1	1	1
4235645	pgi → / → yjbE	glucose‑6‑phosphate isomerase/uncharacterized protein YjbE	G→T														1		1
4237024	yjbG →	capsule biosynthesis GfcC family protein YjbG	Δ10 bp								1
4237989	yjbH →	putative lipoprotein YjbH	G→A						1
3526383	nudE ← / → igaA	ADP‑sugar diphosphatase NudE/inner membrane protein IgaA	A→C	1
3815810	pyrE ← / ← rph	orotate phosphoribosyltransferase/truncated RNase PH	Δ1 bp	1	1	1	1											1
Horizontally coevolved E. coli clones
			Population identity	Horizontally coevolved prey population
			Clone ID	H1	H2	H3	H4	H5	H6	H7	H8	H9	H10	H11	H12	H13	H14	H15	H16
Position	Gene	Predicted function	Mutation
319035	rclA ←	cupric reductase RclA	IS3 (+) +3 bp										1
1302933	oppB →	murein tripeptide ABC transporter/oligopeptide ABC transporter inner membrane subunit OppB	IS1 (+) +8 bp	1	1	1	1	1	1	1	1	1	1	1	1	1	1	1	1
1962386	[yecT]–flhD	18 genes [yecT], flhE, flhA, flhB, cheZ, cheY, cheB, cheR, tap, tar, cheW, cheA, cheA, motB, motA, motR, flhC, flhD[yecT], flhE, flhA, flhB, cheZ, cheY, cheB, cheR, tap, tar, cheW, cheA, cheA, motB, motA, motR, flhC, flhD	Δ16,117 bp		1	1	1						1	1	1
2023658	fliR →	flagellar biosynthesis protein FliR	IS1 (–) +8 bp	1	1	1	1		1	1		1	1	1	1	1
2317386	rcsC ←	histidine kinase RcsC	C→T					1			1						1
3815810	pyrE ← / ← rph	orotate phosphoribosyltransferase/truncated RNase PH	Δ1 bp	1	1	1	1	1	1	1	1	1	1	1	1	1	1	1	1
4238038	yjbH →	putative lipoprotein YjbH	IS2 (–) +5 bp																1
Vertically mono-evolved E. coli clones
			Population identity	1				2				3				4
			Clone ID	V1	V2	V9	V10	V3	V4	V11	V12	V5	V6	V13	V14	V7	V8	V15	V16
Position	Gene	Predicted function	Mutation
788860	galK ←	galactokinase	T→C	1									1
2773416	yfjW →	uncharacterized protein YfjW	(T)8→7													1	1
1914721	prc ←	tail‑specific protease	A→T		1			1
3521562	hofN ←	DNA utilization protein HofN	T→G													1	1
3815859	[rph]	[rph]	Δ82 bp	1	1			1	1	1	1	1	1	1	1	1	1	1	1
Horizontally mono-evolved E. coli clones
			Population identity	Horizontally mono-evolved prey population
			Clone ID	H1	H2	H3	H4	H5	H6	H7	H8	H9	H10	H11	H12	H13	H14	H15	H16
Position	Gene	Predicted function	Mutation
536329	hyi →	hydroxypyruvate isomerase	IS1 (+) +8 bp				1
758527	sdhB → / → sucA	succinate:quinone oxidoreductase, iron‑sulfur cluster binding protein/subunit of E1(0) component of 2‑oxoglutarate dehydrogenase	G→A									1
2765463	abpA ← / ← yfjM	anti‑bacteriophage protein/protein YfjM	(TATGGCAC)6→7										1
2003377	fliC ←	flagellar filament structural protein	G→C												1
3815859	[rph]	[rph]	Δ82 bp	1	1	1	1	1	1	1	1	1	1	1	1	1	1	1
