## Supplementary material for "Mixing selects for predation resistance in lab-evolved communities of bacterial prey and social predator *Myxococcus xanthus*": M. xanthus genomics

### Sheet: Sheet1
Mutations present in M. xanthus genomes
Vertically coevolved M. xanthus clones
			Population identity	1				2			3				4			2
			Clone ID	V1	V2	V3 (Bad predator)	V4	V5	V6	V7	V9	V10	V11	V12	V13	V15	V16	V8
Position	Gene	Predicted function	Mutation															No result
1872283	MXAN_RS07745 ← / ← MXAN_RS07750	DUF559 domain‑containing protein/bifunctional 3‑(3‑hydroxy‑phenyl)propionate/3‑hydroxycinnamic acid hydroxylase	C→A			1		1		1
2154339	MXAN_RS08825 ← / ← MXAN_RS08830	hypothetical protein/hypothetical protein	A→G								1		1	1
2157817	MXAN_RS08855 ← / ← MXAN_RS37535	hypothetical protein/hypothetical protein	C→T									1
3081041	MXAN_RS12755 ←	DUF3108 domain‑containing protein	C→A									1
3104624	MXAN_RS12870 ←	hypothetical protein	C→T	1
3104826	MXAN_RS12870 ←	hypothetical protein	C→A												1	1
3107189	MXAN_RS12875 ←	bifunctional metallophosphatase/5'‑nucleotidase	T→G									1
3107195	MXAN_RS12875 ←	bifunctional metallophosphatase/5'‑nucleotidase	A→T				1
3109553	MXAN_RS12885 →	MFS transporter	G→A					1		1
3109861	MXAN_RS12885 →	MFS transporter	(ATC)4→3						1
3177487	MXAN_RS13210 ←	NADH‑quinone oxidoreductase subunit H	A→G			1
5770481	MXAN_RS22330 →	non‑ribosomal peptide synthetase	G→T		1
5451433	MXAN_RS21445 →	non‑ribosomal peptide synthetase	G→T				1
6287570	MXAN_RS24430 ← / → MXAN_RS24435	MarR family transcriptional regulator/TolC family protein	C→A	1	1	1	1	1	1	1	1	1	1	1	1	1	1
6349497	MXAN_RS24655 →	ribose‑phosphate pyrophosphokinase	C→G								1		1	1
6349795	MXAN_RS24655 →	ribose‑phosphate pyrophosphokinase	G→A		1
6433753	MXAN_RS25020 ←	methyl‑accepting chemotaxis protein	G→A									1
6838148	MXAN_RS26635 →	trypsin‑like peptidase domain‑containing protein	T→A		1
8190636	MXAN_RS32260 ←	ABC transporter ATP‑binding protein	T→C			1
8236985	MXAN_RS32420 ←	HAMP domain‑containing methyl‑accepting chemotaxis protein	C→T			1
8611026	MXAN_RS34060 →	OmpA family protein	G→A			1
8440074	MXAN_RS33370 →	helix‑turn‑helix transcriptional regulator	C→T	1
Horizontally coevolved M. xanthus clones
			Population identity	Horizontally coevolved predator population
			Clone ID	H1	H2	H3	H4	H5	H7	H8	H9	H10	H11 (Bad predator)	H12	H13	H14	H15	H16
Position	Gene	Predicted function	Mutation
3104557	MXAN_RS12870 ←	hypothetical protein	(CCGTTG)2→3															1
3107214	MXAN_RS12875 ←	bifunctional metallophosphatase/5'‑nucleotidase	G→C	1
3109342	MXAN_RS12885 →	MFS transporter	A→C								1
3109971	MXAN_RS12885 →	MFS transporter	G→A		1	1	1	1	1	1	1	1		1	1	1	1
5266746	MXAN_RS20840 ←	non‑ribosomal peptide synthetase	A→T		1	1	1	1	1	1	1	1		1	1		1
5723544	tgt ←	tRNA guanosine(34) transglycosylase Tgt	A→G															1
6287570	MXAN_RS24430 ← / → MXAN_RS24435	MarR family transcriptional regulator/TolC family protein	C→A	1	1	1	1	1	1	1	1	1	1	1	1	1	1	1
6943855	MXAN_RS27080 ← / ← MXAN_RS27085	hypothetical protein/rhomboid family intramembrane serine protease	G→A		1							1
8234051	MXAN_RS32400 ←	chemotaxis protein CheA	T→C										1
